# Distal-less homeobox 5 gives rise to myofibroblastic carcinoma-associated fibroblasts to promote collective breast cancer invasion

**DOI:** 10.64898/2026.08.30.745418

**Authors:** Yoshihiro Mezawa, Kohei Kumegawa, Katsuki Morita, Liying Yang, Karin Hirakuri, Kazunari Yamashita, Takuya Shirakihara, Ritsuko Sasaki, Hiroko Onagi, Goro Kutomi, Reo Maruyama, Akira Orimo

**Affiliations:** Department of Pathology and Oncology, Juntendo University Faculty of Medicine, Tokyo, Japan; Department of Molecular Pathogenesis, Juntendo University Graduate School of Medicine, Tokyo, Japan; Cancer Cell Diversity Project, NEXT-Ganken Program, Japanese Foundation for Cancer Research, Tokyo, Japan; Division of Cancer Epigenomics, Cancer Institute, Japanese Foundation for Cancer Research, Tokyo, Japan; Department of Breast Oncology, Juntendo University Graduate School of Medicine, Tokyo, Japan; Department of Breast Surgery, Institute of Science Tokyo, Tokyo, Japan; Department of Human Pathology, Juntendo University School of Medicine, Tokyo, Japan; Faculty of Health Sciences, Graduate School of Medicine, Juntendo University, Tokyo, Japan

## Abstract

Tumor-promoting myofibroblastic carcinoma-associated fibroblasts (myCAFs) are induced by activation of transforming growth factor-β (TGF-β) signaling. However, the molecular basis of myCAF-specific transcriptional programs regulated by TGF-β signaling remains poorly understood. Using a meta-analysis of single-cell RNA-seq data from 132 human breast tumor and non-tumor tissues, we show that myCAFs activate gene regulatory programs relevant to skeletal and cardiovascular development that are associated with poorer outcomes in breast cancer patients. Of note, distal-less homeobox 5 (DLX5), a master transcription factor for skeletal development, is activated in human breast myCAFs at both epigenetic and transcriptional levels. DLX5 expression is also initiated by TGF-β1 treatment in human mammary fibroblasts. Immunoprecipitation and CUT&RUN assays using DLX5-expressing fibroblasts demonstrate that DLX5 interacts with Smad2/3/4 proteins, enabling their cooperative occupancy at shared genomic binding sites of target genes, thereby promoting canonical TGF-β signaling and the myCAF state. DLX5-primed myCAFs also enhance paracrine TGF-β signaling and neuropilin-2 expression to promote collective tumor invasion. Our findings indicate that DLX5 induces myCAF formation and promotes breast tumor progression in collaboration with canonical TGF-β signaling.
