## Supplemental Table 1-4 for "Distal-less homeobox 5 gives rise to myofibroblastic carcinoma-associated fibroblasts to promote collective breast cancer invasion"

### Sheet: Table S1
	Supplemental Table 1 (related to Figure 1A)
	Patient ID	Source	Condition	Subtype	Subtype2	Age	Age2	Gender	Menopause	Histopathology	Neoadjuvant	Grade	Ki-67_percent	Previous_cancer	pT	N.is.1or.more
	TBB011	Cords_NatCommun	Cancer	HR	HR	71-80	75	Female	post	IDC	no	3	70	NA	3	yes
	TBB035	Cords_NatCommun	Cancer	HR	HR	41-50	45	Female	pre	IDC	no	1	20	NA	2	no
	TBB075	Cords_NatCommun	Cancer	HR	HR	61-70	65	Female	post	IDC	no	3	20	NA	2	no
	TBB102	Cords_NatCommun	Cancer	HR	HR	61-70	65	Female	post	ILC	no	2	15	NA	2	yes
	TBB111	Cords_NatCommun	Cancer	HR	HR	41-50	45	Female	pre	IMC	no	1	5	NA	2	yes
	TBB129	Cords_NatCommun	Cancer	HR	HR	81-90	85	Female	post	IDC	no	3	20	NA	2	no
	TBB165	Cords_NatCommun	Cancer	TN	TN	31-40	35	Female	pre	IDC	yes	3	80	NA	2	no
	TBB171	Cords_NatCommun	Cancer	HR	HR	31-40	35	Female	pre	IDC	yes	3	60	NA	2	no
	TBB184	Cords_NatCommun	Cancer	HR	HR	51-60	55	Female	post	IDC	no	2	35	yes	2	no
	TBB212	Cords_NatCommun	Cancer	HR	HR	41-50	45	Female	pre	IDC	no	3	40	NA	1	yes
	TBB214	Cords_NatCommun	Cancer	HR	HR	71-80	75	Female	post	IDC	no	2	30	yes	2	no
	TBB226	Cords_NatCommun	Cancer	HR	HR	41-50	45	Female	pre	IDC	no	1	5	NA	2	yes
	TBB330	Cords_NatCommun	Cancer	HR/HER2	HR/HER2	91-100	95	Female	post	IDC	no	3	NA	NA	1	NA
	TBB338	Cords_NatCommun	Cancer	HR	HR	51-60	55	Female	pre	IDC	no	3	85	yes	1	no
	N-0092-total	Pal_EMBO	Normal	Normal	N	19	19	Female	pre	unrelated	unrelated	unrelated	unrelated	unrelated	unrelated	unrelated
	N-0019-total	Pal_EMBO	Normal	Normal	N	21	21	Female	pre	unrelated	unrelated	unrelated	unrelated	unrelated	unrelated	unrelated
	N-0093-total	Pal_EMBO	Normal	Normal	N	22	22	Female	pre	unrelated	unrelated	unrelated	unrelated	unrelated	unrelated	unrelated
	N-0230.17-total	Pal_EMBO	Normal	Normal	N	30	30	Female	pre	unrelated	unrelated	unrelated	unrelated	unrelated	unrelated	unrelated
	N-0064-total	Pal_EMBO	Normal	Normal	N	44	44	Female	pre	unrelated	unrelated	unrelated	unrelated	unrelated	unrelated	unrelated
	N-0233-total	Pal_EMBO	Normal	Normal	N	34	34	Female	pre	unrelated	unrelated	unrelated	unrelated	unrelated	unrelated	unrelated
	N-0169-total	Pal_EMBO	Normal	Normal	N	35	35	Female	pre	unrelated	unrelated	unrelated	unrelated	unrelated	unrelated	unrelated
	N-0123-total	Pal_EMBO	Normal	Normal	N	48	48	Female	pre	unrelated	unrelated	unrelated	unrelated	unrelated	unrelated	unrelated
	N-0342-total	Pal_EMBO	Normal	Normal	N	55	55	Female	post	unrelated	unrelated	unrelated	unrelated	unrelated	unrelated	unrelated
	N-0288-total	Pal_EMBO	Normal	Normal	N	69	69	Female	post	unrelated	unrelated	unrelated	unrelated	unrelated	unrelated	unrelated
	N-0021-total	Pal_EMBO	Normal	Normal	N	48	48	Female	post	unrelated	unrelated	unrelated	unrelated	unrelated	unrelated	unrelated
	N-0275-total	Pal_EMBO	Normal	Normal	N	48	48	Female	post	unrelated	unrelated	unrelated	unrelated	unrelated	unrelated	unrelated
	N-0372-total	Pal_EMBO	Normal	Normal	N	49	49	Female	post	unrelated	unrelated	unrelated	unrelated	unrelated	unrelated	unrelated
	TN-0126	Pal_EMBO	Cancer	TN	TN	64	64	Female	unknown	unknown	unknown	3	unknown	unknown	unknown	unknown
	TN-0135	Pal_EMBO	Cancer	TN	TN	61	61	Female	unknown	unknown	unknown	3	unknown	unknown	unknown	unknown
	TN-0106	Pal_EMBO	Cancer	TN	TN	65	65	Female	unknown	unknown	unknown	3	unknown	unknown	unknown	unknown
	TN-0114-T2	Pal_EMBO	Cancer	TN	TN	84	84	Female	unknown	unknown	unknown	3	unknown	unknown	unknown	unknown
	TN-B1-4031	Pal_EMBO	Cancer	TN_BRCA	TN	25	25	Female	unknown	unknown	unknown	3	unknown	unknown	unknown	unknown
	TN-B1-0131	Pal_EMBO	Cancer	TN_BRCA	TN	84	84	Female	unknown	unknown	unknown	3	unknown	unknown	unknown	unknown
	TN-B1-0554	Pal_EMBO	Cancer	TN_BRCA	TN	29	29	Female	unknown	unknown	unknown	3	unknown	unknown	unknown	unknown
	TN-B1-0177	Pal_EMBO	Cancer	TN_BRCA	TN	30	30	Female	unknown	unknown	unknown	3	unknown	unknown	unknown	unknown
	HER2-0308	Pal_EMBO	Cancer	HER2	HER2	32	32	Female	unknown	unknown	unknown	3	unknown	unknown	unknown	unknown
	HER2-0337	Pal_EMBO	Cancer	HER2	HER2	66	66	Female	unknown	unknown	unknown	3	unknown	unknown	unknown	unknown
	HER2-0031	Pal_EMBO	Cancer	HER2	HER2	47	47	Female	unknown	unknown	unknown	3	unknown	unknown	unknown	unknown
	HER2-0069	Pal_EMBO	Cancer	HER2	HER2	71	71	Female	unknown	unknown	unknown	3	unknown	unknown	unknown	unknown
	HER2-0161	Pal_EMBO	Cancer	HER2	HER2	80	80	Female	unknown	unknown	unknown	3	unknown	unknown	unknown	unknown
	HER2-0176	Pal_EMBO	Cancer	HER2	HER2	60	60	Female	unknown	unknown	unknown	3	unknown	unknown	unknown	unknown
	ER-0319	Pal_EMBO	Cancer	HR	HR	58	58	Female	unknown	IDC	unknown	3	unknown	unknown	unknown	unknown
	ER-0001	Pal_EMBO	Cancer	HR	HR	58	58	Female	unknown	IDC	unknown	3	unknown	unknown	unknown	unknown
	ER-0125	Pal_EMBO	Cancer	HR	HR	45	45	Female	unknown	IDC	unknown	2	unknown	unknown	unknown	unknown
	ER-0360	Pal_EMBO	Cancer	HR	HR	70	70	Female	unknown	ILC	unknown	1	unknown	unknown	unknown	unknown
	ER-0114-T3	Pal_EMBO	Cancer	HR	HR	84	84	Female	unknown	IDC	unknown	3	unknown	unknown	unknown	unknown
	ER-0032	Pal_EMBO	Cancer	HR	HR	55	55	Female	unknown	IDC	unknown	3	unknown	unknown	unknown	unknown
	ER-0042	Pal_EMBO	Cancer	HR	HR	58	58	Female	unknown	IDC	unknown	2	unknown	unknown	unknown	unknown
	ER-0025	Pal_EMBO	Cancer	HR	HR	52	52	Female	unknown	IDC	unknown	2	unknown	unknown	unknown	unknown
	ER-0151	Pal_EMBO	Cancer	HR	HR	49	49	Female	unknown	IDC	unknown	2	unknown	unknown	unknown	unknown
	ER-0163	Pal_EMBO	Cancer	HR	HR	45	45	Female	unknown	IDC	unknown	3	unknown	unknown	unknown	unknown
	ER-0029-7C	Pal_EMBO	Cancer	HR	HR	59	59	Female	unknown	IDC	unknown	1	unknown	unknown	unknown	unknown
	ER-0029-9C	Pal_EMBO	Cancer	HR	HR	59	59	Female	unknown	IDC	unknown	1	unknown	unknown	unknown	unknown
	ER-0040-T	Pal_EMBO	Cancer	HR	HR	69	69	Female	unknown	IDC	unknown	3	unknown	unknown	unknown	unknown
	ER-0043-T	Pal_EMBO	Cancer	HR	HR	55	55	Female	unknown	IDC	unknown	3	unknown	unknown	unknown	unknown
	ER-0056-T	Pal_EMBO	Cancer	HR	HR	66	66	Female	unknown	IDC	unknown	2	unknown	unknown	unknown	unknown
	ER-0064-T	Pal_EMBO	Cancer	HR	HR	65	65	Female	unknown	ILC	unknown	2	unknown	unknown	unknown	unknown
	ER-0167-T	Pal_EMBO	Cancer	HR	HR	83	83	Female	unknown	IDC	unknown	3	unknown	unknown	unknown	unknown
	ER-0173-T	Pal_EMBO	Cancer	HR	HR	83	83	Female	unknown	IDC	unknown	3	unknown	unknown	unknown	unknown
	mER-0178	Pal_EMBO	Cancer	HR	HR	84	84	Male	unknown	IDC	unknown	3	unknown	unknown	unknown	unknown
	mER-0068-T	Pal_EMBO	Cancer	HR	HR	79	79	Male	unknown	IDC	unknown	3	unknown	unknown	unknown	unknown
	TNBC1	Delgado_Biorxiv	Cancer	TN	TN	unknown	unknown	unknown	unknown	unknown	NA	unknown	unknown	unknown	unknown	unknown
	TNBC2	Delgado_Biorxiv	Cancer	TN	TN	unknown	unknown	unknown	unknown	unknown	NA	unknown	unknown	unknown	unknown	unknown
	TNBC3	Delgado_Biorxiv	Cancer	TN	TN	unknown	unknown	unknown	unknown	unknown	NA	unknown	unknown	unknown	unknown	unknown
	CID3586	Wu_NatGent	Cancer	HR/HER2	HR/HER2	43	43	Female	unknown	IDC	no	3	40	NA	2	yes
	CID3838	Wu_NatGent	Cancer	HER2	HER2	49	49	Female	unknown	IDC	no	3	0.6	NA	2	yes
	CID3921	Wu_NatGent	Cancer	HER2	HER2	60	60	Female	unknown	IDC	no	3	50	NA	2	yes
	CID3941	Wu_NatGent	Cancer	HR	HR	50	50	Female	unknown	IDC	no	2	0.1	NA	1	yes
	CID3946	Wu_NatGent	Cancer	TN	TN	52	52	Female	unknown	IDC	no	3	0.6	NA	2	no
	CID3948	Wu_NatGent	Cancer	HR	HR	82	82	Female	unknown	IDC	no	3	10	NA	2	yes
	CID3963	Wu_NatGent	Cancer	HR	HR	61	61	Female	unknown	IDC	yes	3	0.43	yes	2	no
	CID4040	Wu_NatGent	Cancer	HR	HR	57	57	Female	unknown	IDC	no	3	50	NA	2	no
	CID4066	Wu_NatGent	Cancer	HR/HER2	HR/HER2	41	41	Female	unknown	IDC	yes	2	0.3	NA	2	yes
	CID4067	Wu_NatGent	Cancer	HR	HR	85	85	Female	unknown	IDC	no	2	5	NA	2	yes
	CID4290A	Wu_NatGent	Cancer	HR	HR	88	88	Female	unknown	IDC	no	2	0.1	NA	4	NA
	CID4398	Wu_NatGent	Cancer	HR	HR	52	52	Female	unknown	IDC	yes	3	0.75	NA	3	yes
	CID44041	Wu_NatGent	Cancer	TN	TN	35	35	Female	unknown	IDC	no	3	0.7	NA	2	yes
	CID4461	Wu_NatGent	Cancer	HR	HR	54	54	Female	unknown	IDC	no	2	0.15	NA	3	yes
	CID4463	Wu_NatGent	Cancer	HR	HR	58	58	Female	unknown	IDC	no	2	0.5	NA	3	yes
	CID4465	Wu_NatGent	Cancer	TN	TN	54	54	Female	unknown	IDC	no	3	0.7	NA	2	no
	CID4471	Wu_NatGent	Cancer	HR	HR	55	55	Female	unknown	ILC	no	2	0.2	NA	3	no
	CID4495	Wu_NatGent	Cancer	TN	TN	63	63	Female	unknown	IDC	no	3	0.8	NA	1	no
	CID44971	Wu_NatGent	Cancer	TN	TN	49	49	Female	unknown	IDC	no	3	0.4	NA	2	yes
	CID44991	Wu_NatGent	Cancer	TN	TN	47	47	Female	unknown	IDC	no	3	65	NA	NA	NA
	CID4513	Wu_NatGent	Cancer	TN	TN	73	73	Female	unknown	MBC	yes	3	0.75	NA	3	no
	CID4515	Wu_NatGent	Cancer	TN	TN	67	67	Female	unknown	IDC	no	3	0.6	NA	1	yes
	CID45171	Wu_NatGent	Cancer	HER2	HER2	58	58	Female	unknown	IDC	no	3	0.8	NA	NA	NA
	CID4523	Wu_NatGent	Cancer	TN	TN	52	52	Female	unknown	MBC	yes	3	0.9	NA	2	no
	CID4530N	Wu_NatGent	Cancer	HR	HR	42	42	Female	unknown	IDC	no	2	0.05	NA	3	yes
	CID4535	Wu_NatGent	Cancer	HR	HR	47	47	Female	unknown	ILC	no	2	0.1	NA	2	no
	WT.A	Gray_DevCell	Normal	Normal	N	36	36	Female	pre	unrelated	unrelated	unrelated	unrelated	unrelated	unrelated	unrelated
	WT.B	Gray_DevCell	Normal	Normal	N	39	39	Female	pre	unrelated	unrelated	unrelated	unrelated	unrelated	unrelated	unrelated
	WT.C	Gray_DevCell	Normal	Normal	N	41	41	Female	pre	unrelated	unrelated	unrelated	unrelated	unrelated	unrelated	unrelated
	RM142	Murrow_CellSyst	Normal	Normal	N	26	26	Female	unknown	unrelated	unrelated	unrelated	unrelated	unrelated	unrelated	unrelated
	RM166	Murrow_CellSyst	Normal	Normal	N	24	24	Female	unknown	unrelated	unrelated	unrelated	unrelated	unrelated	unrelated	unrelated
	RM169	Murrow_CellSyst	Normal	Normal	N	22	22	Female	unknown	unrelated	unrelated	unrelated	unrelated	unrelated	unrelated	unrelated
	RM172	Murrow_CellSyst	Normal	Normal	N	20	20	Female	unknown	unrelated	unrelated	unrelated	unrelated	unrelated	unrelated	unrelated
	RM176	Murrow_CellSyst	Normal	Normal	N	21	21	Female	unknown	unrelated	unrelated	unrelated	unrelated	unrelated	unrelated	unrelated
	RM181	Murrow_CellSyst	Normal	Normal	N	19	19	Female	unknown	unrelated	unrelated	unrelated	unrelated	unrelated	unrelated	unrelated
	RM183	Murrow_CellSyst	Normal	Normal	N	20	20	Female	unknown	unrelated	unrelated	unrelated	unrelated	unrelated	unrelated	unrelated
	RM192	Murrow_CellSyst	Normal	Normal	N	27	27	Female	unknown	unrelated	unrelated	unrelated	unrelated	unrelated	unrelated	unrelated
	RM193	Murrow_CellSyst	Normal	Normal	N	27	27	Female	unknown	unrelated	unrelated	unrelated	unrelated	unrelated	unrelated	unrelated
	RM198	Murrow_CellSyst	Normal	Normal	N	23	23	Female	unknown	unrelated	unrelated	unrelated	unrelated	unrelated	unrelated	unrelated
	RM203	Murrow_CellSyst	Normal	Normal	N	35	35	Female	unknown	unrelated	unrelated	unrelated	unrelated	unrelated	unrelated	unrelated
	RM216	Murrow_CellSyst	Normal	Normal	N	22	22	Female	unknown	unrelated	unrelated	unrelated	unrelated	unrelated	unrelated	unrelated
	RM222	Murrow_CellSyst	Normal	Normal	N	19	19	Female	unknown	unrelated	unrelated	unrelated	unrelated	unrelated	unrelated	unrelated
	RM231	Murrow_CellSyst	Normal	Normal	N	22	22	Female	unknown	unrelated	unrelated	unrelated	unrelated	unrelated	unrelated	unrelated
	RM234	Murrow_CellSyst	Normal	Normal	N	32	32	Female	unknown	unrelated	unrelated	unrelated	unrelated	unrelated	unrelated	unrelated
	RM248	Murrow_CellSyst	Normal	Normal	N	19	19	Female	unknown	unrelated	unrelated	unrelated	unrelated	unrelated	unrelated	unrelated
	RM249	Murrow_CellSyst	Normal	Normal	N	23	23	Female	unknown	unrelated	unrelated	unrelated	unrelated	unrelated	unrelated	unrelated
	RM253	Murrow_CellSyst	Normal	Normal	N	39	39	Female	unknown	unrelated	unrelated	unrelated	unrelated	unrelated	unrelated	unrelated
	RM261	Murrow_CellSyst	Normal	Normal	N	32	32	Female	unknown	unrelated	unrelated	unrelated	unrelated	unrelated	unrelated	unrelated
	RM263	Murrow_CellSyst	Normal	Normal	N	24	24	Female	unknown	unrelated	unrelated	unrelated	unrelated	unrelated	unrelated	unrelated
	RM264	Murrow_CellSyst	Normal	Normal	N	37	37	Female	unknown	unrelated	unrelated	unrelated	unrelated	unrelated	unrelated	unrelated
	RM272	Murrow_CellSyst	Normal	Normal	N	23	23	Female	unknown	unrelated	unrelated	unrelated	unrelated	unrelated	unrelated	unrelated
	RM273	Murrow_CellSyst	Normal	Normal	N	24	24	Female	unknown	unrelated	unrelated	unrelated	unrelated	unrelated	unrelated	unrelated
	RM274	Murrow_CellSyst	Normal	Normal	N	22	22	Female	unknown	unrelated	unrelated	unrelated	unrelated	unrelated	unrelated	unrelated
	RM278	Murrow_CellSyst	Normal	Normal	N	19	19	Female	unknown	unrelated	unrelated	unrelated	unrelated	unrelated	unrelated	unrelated
	RM282	Murrow_CellSyst	Normal	Normal	N	36	36	Female	unknown	unrelated	unrelated	unrelated	unrelated	unrelated	unrelated	unrelated
	RM288	Murrow_CellSyst	Normal	Normal	N	24	24	Female	unknown	unrelated	unrelated	unrelated	unrelated	unrelated	unrelated	unrelated
	RM307	Murrow_CellSyst	Normal	Normal	N	19	19	Female	unknown	unrelated	unrelated	unrelated	unrelated	unrelated	unrelated	unrelated
	KTB001	Murrow_CellSyst	Normal	Normal	N	46	46	Female	unknown	unrelated	unrelated	unrelated	unrelated	unrelated	unrelated	unrelated
	KTB006	Murrow_CellSyst	Normal	Normal	N	44	44	Female	unknown	unrelated	unrelated	unrelated	unrelated	unrelated	unrelated	unrelated
	KTB010	Murrow_CellSyst	Normal	Normal	N	45	45	Female	unknown	unrelated	unrelated	unrelated	unrelated	unrelated	unrelated	unrelated
	KTB018	Murrow_CellSyst	Normal	Normal	N	45	45	Female	unknown	unrelated	unrelated	unrelated	unrelated	unrelated	unrelated	unrelated
	KTB025	Murrow_CellSyst	Normal	Normal	N	43	43	Female	unknown	unrelated	unrelated	unrelated	unrelated	unrelated	unrelated	unrelated
	KTB042	Murrow_CellSyst	Normal	Normal	N	37	37	Female	unknown	unrelated	unrelated	unrelated	unrelated	unrelated	unrelated	unrelated
	KTB052	Murrow_CellSyst	Normal	Normal	N	47	47	Female	unknown	unrelated	unrelated	unrelated	unrelated	unrelated	unrelated	unrelated
	D1	Bhat-Nakshatri_CellRepMed	Normal	Normal	N	35	35	Female	unknown	unrelated	unrelated	unrelated	unrelated	unrelated	unrelated	unrelated
	D2	Bhat-Nakshatri_CellRepMed	Normal	Normal	N	60	60	Female	unknown	unrelated	unrelated	unrelated	unrelated	unrelated	unrelated	unrelated
	D4	Bhat-Nakshatri_CellRepMed	Normal	Normal	N	42	42	Female	unknown	unrelated	unrelated	unrelated	unrelated	unrelated	unrelated	unrelated
	D11	Bhat-Nakshatri_CellRepMed	Normal	Normal	N	43	43	Female	unknown	unrelated	unrelated	unrelated	unrelated	unrelated	unrelated	unrelated

### Sheet: Table S2
		Supplemental Table 2 (related to Figure 2A)
		MF2/CAF1 cluster signature	CAF2 cluster signature
	1	ADH1B	PLPP4
	2	SCARA5	COL11A1
	3	CD34	COL10A1
	4	PLA2G2A	MMP11
	5	ABCA10	EDIL3
	6	RAMP2	SDC1
	7	ITIH5	NTM
	8	PI16	PODNL1
	9	ABCA8	COMP
	10	TNXB	GJB2
	11	LRRN4CL	MYLK
	12	SELENBP1	SULF1
	13	ADAM33	COL8A1
	14	F10	LRRC15
	15	HSPB6	C1QTNF6
	16	FGL2	FNDC1
	17	ABCA9	NREP
	18	RGMA	LMO7
	19	CHRDL1	ITGA11
	20	GPX3	UNC5B
	21	METTL7A	PCDH7
	22	ALDH1A1	DKK3
	23	PTGIS	RUNX2
	24	SVEP1	SGIP1
	25	PRELP	EDNRA
	26	PDK4	C9orf3
	27	PDGFD	DIO2
	28	CD248	COL8A2
	29	FXYD1	SULF2
	30	ABLIM1	NOTCH3
	31	NOVA1	HOPX
	32	EPHX1	IFI44L
	33	SLIT3	P3H4
	34	LSP1	MFAP2
	35	PCDH18	ITGBL1
	36	ANK2	NRP2
	37	EBF1	INHBA
	38	OLFML1	ANTXR1
	39	SFRP1	PTK7
	40	ABCA6	ARL4C
	41	GPC3	OLFML2B
	42	PCYOX1	P3H3
	43	NDRG2	NET1
	44	CDKN2C	GXYLT2
	45	PROS1	SGCD
	46	RUNX1T1	PDLIM3
	47	PLBD1	ASPN
	48	NFIA	RAB31
	49	WISP2	POSTN
	50	OGN	KDELR3
	51	LAMA2	BST2
	52	SAMHD1	P3H1
	53	SELENOP	ACTA2
	54	FBLN5	CHPF
	55	DCLK1	C4orf48
	56	CDKN1C	NEXN
	57	BOC	VOPP1
	58	CAT	RIN2
	59	OMD	NID2
	60	CD302	HAPLN3
	61	SSBP2	ADAMTS2
	62	PLAC9	EPSTI1
	63	COLEC12	COL5A1
	64	PLPP1	MYO1D
	65	PLTP	GLMP
	66	SMOC2	LOXL1
	67	PLXDC1	MSRB3
	68	SPRY1	MARVELD1
	69	SEPP1	SMCO4
	70	ADIRF	MXRA5
	71	THYN1	SPON1
	72	IGF1	FBXO32
	73	TCF7L2	FARP1
	74	BIN1	CRIP2
	75	CYGB	CNN2
	76	EFEMP1	XAF1
	77	MITF	PRICKLE1
	78	CXCL14	DPYSL3
	79	OLFML3	GPX7
	80	MFAP4	MT-RNR2
	81	HMGN3	MYH9
	82	RECK	LTBP2
	83	SLC40A1	TAGLN
	84	NFIX	FZD1
	85	PDGFRL	LXN
	86	ITM2A	INAFM1
	87	USP53	ADAM12
	88	FHL1	PMEPA1
	89	ADGRA2	BNC2
	90	MMP23B	ZMAT3
	91	CXCL12	PYCR1
	92	SOD3	ARHGAP1
	93	TNFSF10	MT-RNR1
	94	NFIB	COL12A1
	95	SH3D19	TMEM119
	96	SGCE	MAGED1
	97	PODN	ISG15
	98	CTSF	HCFC1R1
	99		TMEM45A
	100		RGS3
	101		HES4
	102		PLEC
	103		BGN
	104		ABRACL
	105		KIAA1217
	106		CERCAM
	107		HLA-F
	108		PLOD2
	109		CTHRC1
	110		PLOD1
	111		BMP1
	112		PALLD
	113		PLXNB2
	114		PSMB9
	115		GALNT1
	116		CREB3L1
	117		FIBIN
	118		FAAP20
	119		LRRC17
	120		LTBP1
	121		SPOCK1
	122		FAP
	123		PLAU
	124		CDK2AP1
	125		GOLM1
	126		PDLIM5
	127		MX1
	128		PLS3
	129		FAM173A
	130		GPX8
	131		LOX
	132		COPZ2
	133		IGKC
	134		TRIM22
	135		PLXDC2
	136		TP53I3
	137		TMEM263
	138		FSCN1
	139		TPM1
	140		LOXL2
	141		COL5A2
	142		TGFB1
	143		FAM198B
	144		GAA
	145		EVL
	146		PTGFRN
	147		PHLDA3
	148		IFI35
	149		PDLIM7
	150		YIPF2
	151		SLC5A3
	152		RAI14
	153		RSU1
	154		IFI6
	155		PML
	156		STMP1
	157		TMEM160
	158		NME4
	159		PAPSS1
	160		IFIT3
	161		ENAH
	162		TGFB1I1
	163		DAP
	164		THY1
	165		PFN2
	166		SFRP4
	167		FAM114A1
	168		CTSO
	169		TRAPPC1
	170		MYOF
	171		ATXN1
	172		C11orf24
	173		MYL9
	174		ANKH
	175		CCND1
	176		GBP1
	177		FN1
	178		TMEM14A
	179		CKLF
	180		SLC39A13
	181		METTL26
	182		PPFIBP1
	183		A1BG
	184		MSRB2
	185		STAT2
	186		CTSA
	187		MRPL57
	188		JOSD2
	189		ISLR
	190		RNF213
	191		UTRN
	192		COMMD7
	193		CLEC11A
	194		BACE2
	195		COLGALT1
	196		BMPR2
	197		C12orf75
	198		PDLIM2
	199		RGS16
	200		STAT1
	201		SMIM3
	202		TMEM141
	203		CHCHD10
	204		HTRA3
	205		CDH11
	206		EMILIN1
	207		APOL1
	208		LMCD1
	209		DGCR6L
	210		TP53I13
	211		EMC10
	212		LBH
	213		HEG1
	214		CD74
	215		NBDY
	216		RTL8C
	217		PRAF2
	218		ST5
	219		FKBP9
	220		PPIC
	221		DNPH1
	222		FKBP7
	223		UACA
	224		MICU1
	225		LY96
	226		GLT8D1
	227		CAV2
	228		TCF12
	229		ITGB5
	230		SLC44A1
	231		HNMT
	232		ALKBH7
	233		EHD2
	234		PXDN
	235		SRPRA
	236		C7orf50
	237		ACTN1
	238		SLC38A10
	239		IRF7
	240		CILP
	241		HMCN1
	242		FBN1
	243		CAPG
	244		C19orf66
	245		TGFBI
	246		CAVIN3
	247		ANXA4
	248		FLYWCH2
	249		FKBP14
	250		PARP14
	251		PRSS23
	252		HACD3

### Sheet: Table S3
	Supplemental Table 3 (related to Figure 4D)
	Genes with an adjusted p < 0.05 between the DMSO DOX(-) and DMSO DOX(+) conditions and TPM > 10 in bulk RNA-seq of HMF-DLX5 cells.
	Gene	padj	241223_001_24JU126_YM1_RSEM.genes.results	241223_002_24JU126_YM2_RSEM.genes.results	241223_003_24JU126_YM3_RSEM.genes.results	241223_004_24JU126_YM4_RSEM.genes.results	241223_005_24JU126_YM5_RSEM.genes.results	241223_006_24JU126_YM6_RSEM.genes.results	241223_007_24JU126_YM7_RSEM.genes.results	241223_008_24JU126_YM8_RSEM.genes.results	241223_009_24JU126_YM9_RSEM.genes.results
	ENSG00000133636_NTS	6.15345e-22	0	169.15	85.55	0.09	120.22	73.76	0	153.54	97.31
	ENSG00000105880_DLX5	7.00109e-26	0	111.33	83.94	0	136.32	117.36	0	132.73	82.41
	ENSG00000149968_MMP3	1.43008e-61	34.72	1293.46	1342.25	13.55	1065.7	1154.18	32.53	1129.18	1303.32
	ENSG00000173376_NDNF	6.90328e-66	0.46	38.71	34.42	0.22	30.14	33.51	0.15	27.42	27.06
	ENSG00000169906_S100G	8.16521e-26	9.18	108.08	143.34	8.29	286.28	422.77	5.07	198.75	329.28
	ENSG00000127951_FGL2	2.45461e-47	0.94	29.78	82.56	0.47	32.38	66.45	1.36	22.83	59.89
	ENSG00000101670_LIPG	7.15033e-28	2.74	45.37	3.39	4.97	76.33	7.36	4.6	84.01	6.21
	ENSG00000162998_FRZB	1.16564e-65	1.8	37.86	16.88	2.22	44.36	17.2	2.69	41.58	19.9
	ENSG00000172061_LRRC15	1.43678e-40	1.31	19.9	0.37	0.91	23.48	0.56	0.58	25.55	0.56
	ENSG00000168081_PNOC	3.01534e-11	0	8.57	5.99	0	14.72	5.74	0	10.71	5.26
	ENSG00000050730_TNIP3	1.76102e-33	0.45	15.44	24.7	0.24	13.6	28.9	0.39	9.83	16.43
	ENSG00000205403_CFI	1.57012e-37	2.01	29.54	23.89	2.22	40.95	38.73	4.57	38.62	38.77
	ENSG00000139971_ARMH4	4.94148e-52	3.9	22.99	12.16	1.96	27.68	16.24	2.81	24.91	13.17
	ENSG00000196611_MMP1	3.88128e-36	65.07	400.2	407.95	55.09	450.14	507.27	63.79	328.07	359.1
	ENSG00000124875_CXCL6	2.48901e-10	1.47	12.56	79.9	2.38	18.44	149.28	0.8	9.95	115.37
	ENSG00000189056_RELN	2.08888e-20	1.86	16.41	25.64	0.62	9.65	14.19	2.25	13.19	16.39
	ENSG00000109511_ANXA10	4.56879e-13	2.65	18.92	21.93	1.65	13	18.55	1.5	11.2	15.17
	ENSG00000136541_ERMN	7.38217e-18	7.17	48.01	55.76	5.36	35.8	38.97	7.39	30.55	30.09
	ENSG00000117525_F3	6.82291e-08	28.54	105.18	63.11	13.69	80.97	47.49	13.89	68	32.95
	ENSG00000223969	6.52296e-06	1.57	10.98	5.01	1.97	15.87	5.88	3.83	14.86	8.52
	ENSG00000145681_HAPLN1	1.42367e-07	20.02	78.08	20.81	15.71	96.87	25.78	35.72	98.1	22.02
	ENSG00000102755_FLT1	1.079e-12	2.98	17.45	9.72	1.84	11.53	9.58	4.72	10.97	7.66
	ENSG00000164251_F2RL1	1.45101e-11	4.28	15.01	2.38	2.86	14.17	2.26	4.68	16	1.66
	ENSG00000146674_IGFBP3	1.83672e-13	74.19	265.95	561.07	76.72	284.67	713.56	85.03	203.2	513.84
	ENSG00000133110_POSTN	2.49243e-10	375.96	1143.99	374.88	336.28	1525.49	473.11	513.1	1120.85	411.06
	ENSG00000123500_COL10A1	3.68814e-05	15.49	44.4	7.79	15.07	80.26	4.83	23.01	42.37	7.34
	ENSG00000026297_RNASET2	2.94367e-14	5.36	29.5	19.91	5.99	26.58	23.49	16.73	29.95	29.05
	ENSG00000162745_OLFML2B	2.55194e-07	29.64	70.67	33.18	20.04	61.43	25.21	17.58	65.31	22.07
	ENSG00000140092_FBLN5	4.03592e-08	49.69	124.19	51.5	54.65	142.32	64.12	42.47	137.35	57.79
	ENSG00000140285_FGF7	1.25664e-05	22.84	65.95	99.85	19.65	65.03	149.63	24.76	54.2	118.28
	ENSG00000073756_PTGS2	4.93678e-08	4.46	15.03	24.31	3.01	12.75	28.94	4.72	9.69	19.08
	ENSG00000170558_CDH2	9.76223e-10	94.94	236.89	120.88	64.04	210.47	120.48	88.51	213.58	109.85
	ENSG00000120833_SOCS2	6.06665e-10	5.56	17.27	16.97	3.77	19.09	17.4	10.52	20.06	17.54
	ENSG00000169429_CXCL8	0.0392721	97.81	225.57	1444.02	41.41	156.41	1125.44	54.91	98.85	822.27
	ENSG00000164220_F2RL2	8.84401e-10	11.98	31.41	15.36	9.22	29.38	15.91	13.75	28.15	13.14
	ENSG00000121039_RDH10	3.68814e-05	22.93	60.67	25.57	11.04	50.1	33.47	38.53	67.34	20.81
	ENSG00000163739_CXCL1	0.00135151	21.56	42.7	325.82	15.93	57.74	341.87	19.41	32.28	321.58
	ENSG00000116285_ERRFI1	0.00010114	36.78	94.33	95.99	28.81	71.91	74.98	33.53	59.65	56.04
	ENSG00000171951_SCG2	1.30034e-06	19.19	45.6	103.67	16.07	39	171.68	16.85	34.85	102.88
	ENSG00000204262_COL5A2	1.07008e-07	85.51	187.97	95.01	76.05	211.84	102.5	111.56	209.3	109.16
	ENSG00000179104_TMTC2	0.00272433	5.21	15.87	11.46	4.69	17.92	13.11	11.85	17.76	11.75
	ENSG00000148926_ADM	7.3852e-05	18.62	41.38	116.47	24.26	51.48	173.27	21.24	47.45	161.08
	ENSG00000106392_C1GALT1	0.00771015	24.91	73.77	72.45	23.75	74.24	75.89	48.92	63.54	66.04
	ENSG00000172260_NEGR1	0.000857423	10.86	27.39	15.48	6.28	22.4	17.34	14.66	21.09	12.88
	ENSG00000118257_NRP2	0.0012208	30.14	45.02	30.26	19.62	55.27	35.84	19.89	49.62	31.88
	ENSG00000168685_IL7R	0.043161	18.44	35.74	61.72	7.89	21.76	52.67	12.18	25.88	40.95
	ENSG00000127241_MASP1	4.59244e-05	5.78	13.06	26.71	5.74	16.36	32.42	6.95	11.9	20.32
	ENSG00000181104_F2R	3.93296e-06	51.03	114.71	79.95	44.86	113.09	85.03	68.68	110.85	73.65
	ENSG00000144339_TMEFF2	0.0341901	8.05	26.94	31.16	10.13	26.07	30.57	20.77	29.1	34.68
	ENSG00000168386_FILIP1L	0.0269842	13.93	24.01	18.53	9.46	23.9	16.21	8.77	18.99	15.69
	ENSG00000168542_COL3A1	4.10078e-05	541.66	1085.64	702.62	545.34	1308.17	877.39	774.2	1218.37	1092.16
	ENSG00000114948_ADAM23	4.09895e-07	24.88	51.99	28.49	18.39	50.7	24.59	36.56	48.68	21.95
	ENSG00000121898_CPXM2	0.0394624	52.07	79.9	73.92	59.09	107.99	105.78	42.02	95.74	86.72
	ENSG00000087303_NID2	4.99893e-05	16.87	35.01	24.27	18.69	35.44	24.97	20.85	35.35	25.74
	ENSG00000140937_CDH11	0.00134842	156.35	260.84	226.16	132.46	264.04	239.91	141.82	263.52	214.41
	ENSG00000150551_LYPD1	0.0014919	14.14	25.86	13.3	13.74	22.9	12.64	10.62	23.47	9.58
	ENSG00000157240_FZD1	0.000857423	20.44	34.77	25.89	19.38	35.03	30.05	17.17	35.53	29.91
	ENSG00000169855_ROBO1	0.0118949	17.01	30.11	35.15	13.56	35.15	45.79	19.48	27.13	40.64
	ENSG00000165617_DACT1	4.88466e-05	32.14	52.86	8.97	25.7	50.31	10.2	30.06	55.45	9.72
	ENSG00000113140_SPARC	0.00816254	2116.45	3204.66	1306.19	1858.85	2950.79	1483.71	1353.63	3057.55	1533.37
	ENSG00000041982_TNC	0.000918838	467.39	747.84	244.85	434.65	952.18	385.52	615.14	897.12	323.79
	ENSG00000102763_VWA8	0.0226863	6.03	13.93	5.64	5	10.09	6.32	8.73	11.82	7.02
	ENSG00000072041_SLC6A15	0.0194137	7.02	17.31	38.15	9.8	16.6	13.47	13.49	19.47	13.71
	ENSG00000136478_TEX2	0.000325406	22.84	38.57	25.69	19.63	36.59	28.8	21.88	34.98	23.68
	ENSG00000142949_PTPRF	0.0197956	28.07	44.63	26.8	26.87	52.18	25.4	32.16	48.9	21.15
	ENSG00000187498_COL4A1	0.0191541	13.55	22.98	4.65	9.69	18.47	6.38	15.02	21.48	3.69
	ENSG00000164949_GEM	0.0393195	50.87	74.95	64.89	40.24	73.82	62.91	58.93	84.13	52.28
	ENSG00000111799_COL12A1	0.0226863	190.33	336.41	341.38	165.12	291.05	346.14	241.58	289.12	317.43
	ENSG00000170390_DCLK2	0.0356012	11.51	18.5	10.09	7.7	14.79	8.65	13.27	15.59	7.25
	ENSG00000196954_CASP4	0.0470407	60.44	103.45	134.91	68.32	99.49	143.98	73.56	93.59	133.43
	ENSG00000242265_PEG10	5.09119e-05	20.24	35.24	28.62	17.7	32.31	22.68	29.13	30.69	26.41
	ENSG00000010810_FYN	0.036342	58.66	87.4	110.36	66.96	85.93	125.46	74.92	92.11	114.29
	ENSG00000119522_DENND1A	0.0392515	11.69	17.82	13.89	16.26	14.55	18.65	26.66	19.12	14.51
	ENSG00000111057_KRT18	0.0218796	87.11	56.83	55.01	96.42	47.34	45.01	96.53	56.02	47.76
	ENSG00000157168_NRG1	0.00982495	23.74	13.32	20.19	21.78	11.55	16.91	32.53	16.22	18.55
	ENSG00000187134_AKR1C1	0.000234823	124.29	62.18	99.14	107.49	65.03	77.45	149	56.73	80.92
	ENSG00000196139_AKR1C3	0.0120503	35.25	18.03	28.1	40.24	25	29.78	54.78	18.26	28.65
	ENSG00000079931_MOXD1	0.0215415	87.55	51.25	58.73	97.83	61.67	82.49	170.52	51.68	63.01
	ENSG00000115461_IGFBP5	0.0247724	928.88	443.98	1397.68	697.15	289.11	737.87	573.71	280.78	629.6
	ENSG00000153253_SCN3A	0.0143991	20.68	12.02	16.76	15.6	9.79	11.93	37.33	10.5	10.5
	ENSG00000162407_PLPP3	0.0158313	69.13	41.68	91.73	70.53	37.91	126.04	135.13	45.09	138.51
	ENSG00000169908_TM4SF1	1.75723e-05	32.09	15.39	76.33	29.08	13.39	65.17	44.13	12.62	51.06
	ENSG00000138735_PDE5A	0.0371909	20.74	11.9	15.04	24.14	14.77	13.82	68.92	11.61	13.56

### Sheet: Table S4
	Supplemental Table 4
	Antibodies
	Antibodies (clone)	Companies (catalog numbers)	Puropses
	DLX5 (EPR4488)	abcam (ab109737)	IHC, IF
	POSTN (Stiny-1)	AdipoGen Life Sciences (AG-20B-0033-C100)	WB, IF
	LRRC15 (EPR8188)	abcam (ab150376)	WB
	α-SMA (1A4)	DAKO (M0851)	IF
	FLAG (M2)	Sigma (F3165)	IP
	FLAG	Sigma (F7425)	WB
	pSmad2 (138D4)	Cell Signaling Technology (3108)	WB
	Smad2/3 (18/Smad2/3)	BD Bioscience (610843)	WB
	Smad2/3 (D7G7)	Cell Signaling Technology (8685)	WB (Fig. 4G)
	Smad4 (B-8)	Santa Cruz (sc-7966)	WB
	NRP2 (C-9)	Santa Cruz (sc-13117)	WB
	α-tubulin (B-5-1-2)	Sigma (T5168)	WB
	GAPDH (6C5)	Santa Cruz (sc-32233)	WB
	EnVision+ System-HRP Labelled Polymer Anti-mouse	DAKO (K4001)	WB
	EnVision+ System-HRP Labelled Polymer Anti-rabbit	DAKO (K4003)	WB, IHC
	Goat anti-Mouse IgG (H+L) Highly Cross-Adsorbed Secondary Antibody, Alexa Fluor™ 488	Invitrogen (A-11029)	IF
	Goat anti-Rabbit IgG (H+L) Highly Cross-Adsorbed Secondary Antibody, Alexa Fluor™ 594	Invitrogen (A-11037)	IF
	Chemical and recombinant proteins
	SB431542	Sigma (S4317)
	rTGF-β1 (human)	R&D (240-B-010)
	DNase I	Takara (U0955S)
	Doxycycline hydrochloride	APOLLO SCIENTIFIC (BID0121)
	DAPI	CST (4083)
	TO-PRO-3 Iodide	Invitrogen (T3605)
	Primes for real-time PCR (5' to 3')
	GAPDH Fw	ACCCAGAAGACTGTGGATGG	Kojima et al., PNAS, 107, 20009–14(2010).
	GAPDH Rv	TCTAGACGGCAGGTCAGGTC
	ACTA2 Fw	GTGTGTGACAATGGCTCTGG	Kojima et al., PNAS, 107, 20009–14(2010).
	ACTA2 Rv	TGGTGATGATGCCATGTTCT
	LRRC15 Fw	AGATCCTCAACACGCACATCAC	Toriumi et al., iSciene, 26, 106946(2023).
	LRRC15 Rv	CTCATTCTTCTCAATCCTCAGG
	POSTN Fw	CTCATAGTCGTATCAGGGGTCG	This paper
	POSTN Rv	ACACAGTCGTTTTCTGTCCAC
	DLX5 (CDS) Fw	GTCTTCAGCTACCGATTCTGAC	Hu et al., Cell, 67, 1281-95(2016).
	DLX5 (CDS) Rv	CTTTGCCATAGGAAGCCGAG
	DLX5 (5'UTR) Fw	CCACAGCCATGTCTGCTTAG	This paper
	DLX5 (5'UTR) Rv	GCTGTCCTTGCTGTTGTGG
	DLX5 (3'UTR) Fw	TGGGCTGCTCTCTCTTACTCTC	This paper
	DLX5 (3'UTR) Rv	AGGCACCATTGAAAGTGTCC
	RUNX2 Fw	GTCATGGCGGGTAACGATGA	This paper
	RUNX2 Rv	AAGGTGAAACTCTTGCCTCGT
	TGFB1 Fw	ACTGCAAGTGGACATCAACG	Kojima et al., PNAS, 107, 20009–14(2010).
	TGFB1 Rv	TGCGGAAGTCAATGTACAGC
	TGFB2 Fw	TTGACGTCTCAGCAATGGAG	Kojima et al., PNAS, 107, 20009–14(2010).
	TGFB2 Rv	GGGTTCTGCAAACGAAAGAC
	TGFB3 Fw	AAGTGGGTCCATGAACCTAA	Kojima et al., PNAS, 107, 20009–14(2010).
	TGFB3 Rv	GCTACATTTACAAGACTTCAC
	TGFBR1 Fw	ATCCCAAACAGATGGCAGAG	This paper
	TGFBR1 Rv	TGATGCCTTCCTGTTGACTG
	siRNA sequences (5' to 3') or a catalog a number
	Non-silencing control (NS)	UUCUCCGAACGUGUCACGUdTdT	QIAGEN #1022076
	siNRP2 #1	AGAUUGUCCUCAACUUCAAtt	Ambion Silencer select #s16840
	siNRP2 #2	GGCUCUGAAGAUUGCUCAAtt	This paper
	Oligo DNA sequences for sgRNA of CRISPRi (5' to 3')
	Non-targeting (NT)_Fw	caccGTATTACTGATATTGGTGGG	Addgene #BRDN0001149198
	Non-targeting (NT)_Rv	aaacCCCACCAATATCAGTAATAC
	sgTGFBR1_CRISPRi_1_Fw	caccGGGCGAGGCGAGGTTTGCTG	Horlbeck et al., eLife, 2016, https://doi.org/10.7554/eLife.19760.
	sgTGFBR1_CRISPRi_1_Rv	aaacCAGCAAACCTCGCCTCGCCC
	sgTGFBR1_CRISPRi_2_Fw	caccGAAGAGCAGGAGCGAGCCAG	Horlbeck et al., eLife, 2016, https://doi.org/10.7554/eLife.19760.
	sgTGFBR1_CRISPRi_2_Rv	aaacCTGGCTCGCTCCTGCTCTTC
